# Targeted redesign of suramin analogs for novel antimicrobial lead development

**DOI:** 10.1101/2021.05.17.444489

**Authors:** Debayan Dey, Suryanarayanarao Ramakumar, Graeme L. Conn

## Abstract

The emergence of new viral infections and drug resistant bacteria urgently necessitates expedient therapeutic development. Repurposing and redesign of existing drugs against different targets is one potential way in which to accelerate this process. Suramin was initially developed as a successful anti-parasitic drug but has also shown promising antiviral and antibacterial activities. However, due to its high conformational flexibility and negative charge, suramin is considered quite promiscuous towards positively charged sites within nucleic acid binding proteins. Although some suramin analogs have been developed against specific targets, only limited structure activity relationship (SAR) studies were performed, and virtual screening has yet to be used to identify more specific inhibitor(s) based on its scaffold. Using available structures, we investigated suramin’s target diversity, confirming that suramin preferentially binds to protein pockets which are both positively charged and enriched in aromatic or leucine residues. Further, suramin’s high conformational flexibility allows adaptation to structurally diverse binding surfaces. From this platform, we developed a framework for structure- and docking-guided elaboration of suramin analog scaffolds using virtual screening of suramin and heparin analogs against a panel of diverse therapeutically relevant viral and bacterial protein targets. Use of this new framework to design potentially specific suramin analogs is exemplified using the SARS-CoV-2 RNA-dependent RNA polymerase (RdRp) and nucleocapsid protein, identifying leads that might inhibit a wide range of coronaviruses. The approach presented here establishes a computational framework for designing suramin analogs against different bacterial and viral targets and repurposing existing drugs for more specific inhibitory activity.

**For Table of Contents Use Only:** Table of Contents Graphic
