## Supplementary File-Top 100 LIgans SP Glide Docking for "Targeted redesign of suramin analogs for novel antimicrobial lead development"

### Sheet: HU
	Suramin Analogs			Heparin Analogs
	CID	Docking Score		CID	Docking Score
	136610971	-9.666		91845952	-10.021
	370101	-9.4		91862102	-9.855
	189950	-9.272		140693483	-9.808
	136967510	-9.181		60126339	-9.749
	138395884	-9.081		129176649	-9.68
	54484026	-9.073		42609008	-9.558
	54484026	-8.998		140693476	-9.555
	140336612	-8.799		59228874	-9.55
	137262333	-8.768		772	-9.532
	14767455	-8.625		59324415	-9.499
	54077393	-8.605		91862102	-9.452
	53870817	-8.596		118439245	-9.394
	3645460	-8.592		57984114	-9.273
	136082955	-8.553		42609007	-9.254
	53870662	-8.552		57984092	-9.254
	136612800	-8.545		58106098	-9.234
	13660943	-8.543		57984092	-9.231
	53761406	-8.528		118439241	-9.222
	136006582	-8.496		59324415	-9.212
	54460062	-8.416		59228874	-9.162
	54208155	-8.378		57984092	-9.123
	136638477	-8.36		59324415	-9.119
	53875413	-8.32		129176649	-9.118
	54077393	-8.308		772	-9.101
	53875413	-8.298		89059741	-9.098
	53875413	-8.285		57984092	-9.097
	54225859	-8.281		100982282	-9.001
	135714454	-8.271		91861073	-8.992
	10080003	-8.252		89756729	-8.975
	3645460	-8.249		44344879	-8.972
	451439	-8.243		118439245	-8.961
	130388531	-8.212		42609008	-8.958
	53870662	-8.203		118439251	-8.952
	136490616	-8.18		118439248	-8.937
	11788083	-8.176		118439245	-8.91
	54484026	-8.173		59324415	-8.903
	54460062	-8.166		140693483	-8.873
	144827061	-8.161		118439245	-8.87
	141868167	-8.142		44606234	-8.836
	130388531	-8.131		57984114	-8.833
	10011771	-8.106		118439245	-8.813
	54208155	-8.089		57984093	-8.809
	369605	-8.079		60126339	-8.808
	21053626	-8.046		91862300	-8.808
	58241245	-8.004		58106098	-8.798
	86576527	-7.954		118439251	-8.788
	54077393	-7.926		58106099	-8.769
	58091292	-7.907		102477927	-8.763
	407699	-7.827		129176649	-8.758
	90661151	-7.825		58106099	-8.743
	416558	-7.825		140693483	-8.735
	145275985	-7.823		57984092	-8.734
	53870662	-7.804		92132326	-8.698
	131850944	-7.774		56927984	-8.669
	54208155	-7.766		57984093	-8.651
	23332450	-7.756		772	-8.638
	370099	-7.733		140550759	-8.637
	21053568	-7.7		140693483	-8.549
	3005644	-7.671		57984120	-8.532
	58091313	-7.661		42609008	-8.527
	88775698	-7.661		57984093	-8.487
	136612701	-7.656		118439251	-8.463
	131882952	-7.64		60126340	-8.444
	23332450	-7.634		21363445	-8.44
	136638481	-7.629		102477929	-8.433
	6331047	-7.594		118439251	-8.411
	136132804	-7.577		44345231	-8.383
	135499187	-7.566		58106098	-8.374
	53740462	-7.556		146016768	-8.354
	53740462	-7.552		58106098	-8.296
	137095403	-7.535		89059741	-8.293
	88775698	-7.527		129176649	-8.267
	145275986	-7.494		57984096	-8.256
	135538291	-7.486		118439245	-8.229
	136065251	-7.482		118439750	-8.226
	3645460	-7.463		118439246	-8.179
	21326109	-7.386		89756729	-8.167
	130388531	-7.365		129176649	-8.142
	54225859	-7.363		57984098	-8.116
	370103	-7.358		58106098	-8.07
	135484863	-7.358		57984120	-8.06
	23332466	-7.351		14633445	-8.059
	76900317	-7.293		57984113	-8.042
	53249227	-7.273		9941552	-8.026
	54608774	-7.263		60126340	-7.984
	51037796	-7.263		140693476	-7.966
	53870817	-7.234		118439251	-7.965
	53946823	-7.193		102127951	-7.938
	88775689	-7.123		118439752	-7.929
	44297448	-7.01		140693483	-7.89
	3645460	-6.949		57984120	-7.884
	53761406	-6.923		57984093	-7.88
	3645460	-6.918		57984119	-7.76
	23332450	-6.902		118439251	-7.599
	135974880	-6.806		118439244	-7.503
	130388531	-6.803		57984114	-7.417
	117862029	-6.577		146017865	-7.282
	130388531	-6.235		68223228	-6.817
	130388531	-6.195		130232707	-6.663
	21393327	-5.875		138305172	-6.049
	451869	-4.995

### Sheet: TsnR
	Suramin Analogs			Heparin Analogs
	CID	Docking Score		CID	Docking Score
	130388531	-13.167		118439248	-12.126
	130388531	-11.772		118439248	-11.871
	130388531	-11.294		129176649	-11.735
	125032970	-11.284		140693483	-11.662
	3645460	-11.266		118439251	-11.646
	125032973	-11.266		138313852	-11.594
	76900317	-11.265		58106099	-11.388
	3645460	-11.162		118439246	-11.381
	3645460	-11.081		57984114	-11.29
	76900317	-10.813		57984120	-11.172
	130388531	-10.753		118439251	-11.117
	10148630	-10.734		10844145	-11.116
	130388531	-10.435		92042802	-11.07
	14767455	-10.388		118439248	-11.027
	3645460	-10.22		118439248	-10.99
	125032972	-10.219		57984113	-10.885
	3645460	-10.099		59228874	-10.868
	130388531	-10.042		60126339	-10.862
	3645460	-10.031		118439251	-10.858
	101450366	-9.952		42609008	-10.809
	76900317	-9.909		129176649	-10.798
	135499186	-9.86		118439245	-10.781
	23332466	-9.853		42609007	-10.661
	20044467	-9.798		118439245	-10.629
	23332466	-9.702		145763636	-10.542
	54225859	-9.653		59324415	-10.527
	21053626	-9.652		92132327	-10.523
	3645460	-9.636		118439245	-10.52
	53875413	-9.554		11829268	-10.437
	54077393	-9.401		129176649	-10.407
	136641721	-9.378		60126340	-10.407
	54282040	-9.308		118439245	-10.346
	3645460	-9.305		71664621	-10.283
	54282040	-9.29		118439245	-10.207
	137285174	-9.212		60126340	-10.168
	71379764	-9.193		60126339	-10.165
	76900317	-9.163		129176649	-10.163
	137285174	-9.143		102239572	-10.141
	58868692	-9.142		118439251	-10.073
	23335938	-9.116		57984120	-10.059
	53870662	-9.003		42609008	-10.015
	135788852	-8.988		57984114	-10.014
	3645460	-8.893		118439245	-9.999
	3645460	-8.874		11679631	-9.996
	6331046	-8.796		118439251	-9.98
	135970763	-8.753		92044406	-9.854
	3645460	-8.689		140693483	-9.851
	71379751	-8.679		118439245	-9.812
	135962521	-8.632		118439248	-9.766
	16760580	-8.564		57984096	-9.714
	54202739	-8.477		57984093	-9.7
	53761406	-8.475		118439244	-9.698
	130388531	-8.468		53384419	-9.683
	137285173	-8.46		118439245	-9.675
	145815431	-8.391		118439248	-9.627
	54484026	-8.358		57984114	-9.6
	20044467	-8.355		58106098	-9.558
	88775698	-8.348		44607092	-9.538
	135627065	-8.287		58106098	-9.53
	21432866	-8.285		70916195	-9.517
	136657245	-8.261		57984113	-9.47
	136612701	-8.218		129176649	-9.443
	53740462	-8.191		118439245	-9.312
	20007051	-8.18		57984073	-9.304
	10417573	-8.169		60126340	-9.301
	136491964	-8.162		102477929	-9.301
	21326129	-8.119		60126339	-9.297
	54077393	-8.117		129176649	-9.271
	76900317	-8.11		141635600	-9.246
	58625746	-8.105		44606582	-9.243
	20007046	-8.073		118439251	-9.215
	136006582	-8.069		57984119	-9.163
	3315620	-8.057		42609008	-9.162
	20046441	-8.041		42609008	-9.145
	10103003	-8.011		118439241	-9.12
	159307	-7.976		57984096	-9.116
	92917	-7.905		58106098	-9.114
	54484026	-7.898		57984119	-9.108
	451437	-7.86		134578928	-8.979
	136814792	-7.83		772	-8.89
	20046446	-7.817		118439241	-8.886
	54208155	-7.795		123807497	-8.883
	136049200	-7.771		10396118	-8.864
	86576180	-7.662		59476901	-8.776
	16760581	-7.642		126571146	-8.58
	135974848	-7.637		101618484	-8.531
	136156579	-7.503		141635600	-8.509
	20044467	-7.501		118910911	-8.344
	88775689	-7.489		22052964	-8.276
	451436	-7.48		146016809	-8.101
	20046347	-7.435		145769612	-8.056
	20044367	-7.417		60126340	-8.027
	20044462	-7.374		11549665	-7.772
	90661354	-7.307		57984114	-7.753
	20044362	-7.095		145769612	-7.752
	54368477	-6.828		145769611	-7.471
	20009031	-6.797		139394314	-7.296
	451438	-6.739		126571146	-7.212
	131711298	-6.61		88571805	-5.937
	24868305	-6.024

### Sheet: FIS
	Suramin Analogs			Heparin Analogs
	CID	Docking Score		CID	Docking Score
	11445701	-10.203		42609008	-10.542
	136187549	-9.896		71586046	-10.376
	10235480	-9.439		58106098	-10.13
	54282040	-9.268		91847385	-10.026
	135788852	-8.992		59164169	-9.988
	135499187	-8.99		134128285	-9.632
	366386	-8.92		122692066	-9.539
	130388531	-8.916		118439251	-9.531
	3645460	-8.894		57984096	-9.528
	3645460	-8.792		140546338	-9.526
	136187545	-8.655		59228874	-9.51
	370101	-8.654		58106098	-9.486
	135421916	-8.646		60126339	-9.455
	136171147	-8.55		59228874	-9.395
	23332450	-8.358		118439251	-9.316
	16197256	-8.331		88571788	-9.289
	125032970	-8.329		134128285	-9.275
	135499185	-8.284		118439245	-9.274
	130388531	-8.242		57984096	-9.247
	54484026	-8.196		118439245	-9.151
	135499186	-8.181		126570748	-9.105
	54282040	-8.115		118439248	-9.1
	88775698	-8.115		59164169	-9.064
	136814792	-8.11		88571763	-9.053
	10170938	-8.104		57984096	-9.037
	54282040	-8.089		88571802	-9.03
	3645460	-8.088		118439245	-8.956
	125032971	-8.088		133554163	-8.932
	5240701	-8.084		57984096	-8.924
	11636756	-8.08		129176649	-8.919
	138395884	-8.052		91846939	-8.918
	136960331	-8.028		129176649	-8.883
	130388531	-7.983		140693476	-8.879
	130388531	-7.981		126571146	-8.871
	88775698	-7.978		42609008	-8.862
	135788851	-7.932		90291972	-8.854
	53761406	-7.924		42609007	-8.829
	53870817	-7.905		88571802	-8.817
	53946823	-7.893		88571763	-8.802
	136055793	-7.875		59164169	-8.799
	411562	-7.87		88571805	-8.797
	135421919	-7.87		59228874	-8.796
	370103	-7.867		57984096	-8.785
	135484863	-7.867		129176649	-8.774
	135499573	-7.856		102028040	-8.77
	136610971	-7.844		59164169	-8.748
	54225859	-7.837		88571786	-8.744
	4124399	-7.83		88571808	-8.743
	53870662	-7.825		91854561	-8.722
	21053626	-7.814		57984092	-8.672
	21145525	-7.807		59228874	-8.664
	80380	-7.798		57984096	-8.663
	137204260	-7.784		118439245	-8.642
	135570703	-7.777		118439248	-8.633
	136262616	-7.777		42609008	-8.608
	144827064	-7.771		118439251	-8.54
	451868	-7.761		57984098	-8.489
	54484026	-7.757		102147128	-8.475
	130388531	-7.754		140546338	-8.464
	53761406	-7.726		118439246	-8.44
	54225859	-7.724		118439245	-8.409
	88775689	-7.722		88571802	-8.409
	136151024	-7.715		126570748	-8.408
	76900317	-7.694		118439248	-8.355
	135998479	-7.687		118439246	-8.354
	21053568	-7.685		118439241	-8.347
	54077393	-7.671		122692057	-8.346
	54077393	-7.631		102028038	-8.338
	53870817	-7.626		58106098	-8.295
	59441544	-7.609		118439245	-8.265
	88775698	-7.608		129176649	-8.255
	58091313	-7.588		88571806	-8.215
	101450366	-7.583		57984093	-8.199
	141868167	-7.54		118439245	-8.177
	54208155	-7.528		42609007	-8.169
	58625742	-7.522		59228874	-8.165
	54077393	-7.493		117842522	-8.157
	131843523	-7.493		92044406	-8.127
	88775698	-7.49		88571805	-8.115
	130388531	-7.465		42609007	-8.106
	23332466	-7.45		57984098	-8.083
	21317787	-7.439		57984099	-8.083
	53325032	-7.366		126570748	-8.052
	130388531	-7.364		126570748	-8.046
	136591158	-7.34		88571762	-7.948
	44297447	-7.321		89386306	-7.942
	136827521	-7.317		92132327	-7.911
	136994123	-7.296		42609007	-7.911
	23332450	-7.282		90291972	-7.866
	21393327	-7.249		140546338	-7.864
	16201339	-7.234		24984925	-7.842
	23332466	-7.177		118439245	-7.833
	86576493	-7.171		138158774	-7.59
	135421918	-7.163		145769611	-7.538
	8514	-7.161		134128285	-7.531
	53875413	-6.898		92132327	-7.395
	127038930	-6.626		138454739	-7.377
	20046347	-6.432		57984073	-7.285
	126970681	-5.74		453617	-7.181
	126970681	-4.359		132274806	-5.333

### Sheet: RecA
	Suramin Analogs			Heparin Analogs
	CID	Docking Score		CID	Docking Score
	130388531	-10.496		138154530	-9.906
	54460062	-9.525		138305172	-9.471
	10032618	-9.327		10396118	-9.451
	53946823	-9.234		118439251	-9.44
	60161100	-9.205		118439245	-9.364
	23332450	-9.185		88571766	-9.262
	59441544	-9.147		138232874	-9.237
	17892244	-8.623		88571808	-9.226
	20044467	-8.611		138154530	-9.175
	76900317	-8.607		118439245	-9.168
	10235480	-8.557		138313852	-9.161
	88775689	-8.284		118439248	-9.14
	88775698	-8.273		118439248	-9.081
	53946823	-8.241		129176649	-9.065
	3645460	-8.202		138210058	-9.055
	20007051	-8.191		118439245	-9.014
	136641721	-8.171		129176649	-8.915
	3645460	-8.151		118439248	-8.902
	3645460	-8.018		140693476	-8.88
	20046347	-7.994		42609007	-8.855
	3645460	-7.953		57984092	-8.853
	20046342	-7.943		118439245	-8.736
	23332466	-7.921		129176649	-8.617
	88775698	-7.848		140693476	-8.601
	73438943	-7.834		140693476	-8.542
	76900317	-7.806		88571766	-8.539
	20044367	-7.778		118439245	-8.493
	17892244	-7.707		122692094	-8.437
	53761406	-7.695		89059741	-8.433
	58241244	-7.67		57984120	-8.382
	76900317	-7.66		138154530	-8.338
	135462996	-7.64		140693483	-8.324
	5091352	-7.59		57984092	-8.289
	137221830	-7.517		122692057	-8.252
	3645460	-7.496		129176649	-8.196
	20044367	-7.494		140693476	-8.173
	175330	-7.475		118439245	-8.139
	135570703	-7.454		118439245	-8.137
	136262616	-7.454		138228253	-8.129
	6331062	-7.452		57984098	-8.122
	54077393	-7.44		118439248	-8.11
	54077393	-7.437		118439246	-8.103
	103258	-7.422		52921605	-8.1
	57206324	-7.414		118439241	-8.087
	20044462	-7.401		117842522	-8.069
	20009031	-7.37		138248669	-8.058
	20044467	-7.35		57984073	-8.053
	136065251	-7.289		138127969	-8.005
	136490616	-7.256		59324415	-7.916
	20009031	-7.174		89059741	-7.908
	20007051	-7.136		118439245	-7.905
	23332450	-7.124		102477927	-7.895
	135714494	-7.076		138304412	-7.858
	3645460	-7.03		138251573	-7.788
	370103	-7.003		118439251	-7.788
	135484863	-7.003		138262999	-7.766
	136967510	-6.978		118439245	-7.754
	130388531	-6.9		126570748	-7.754
	23332466	-6.857		57984093	-7.754
	20007051	-6.838		118439243	-7.751
	130388531	-6.832		42609007	-7.745
	54484026	-6.8		118439241	-7.724
	20007046	-6.791		91852300	-7.7
	135499185	-6.784		60126339	-7.685
	133588152	-6.728		118439248	-7.666
	135499186	-6.71		140550759	-7.562
	10080003	-6.704		57984096	-7.554
	53761406	-6.684		57984073	-7.461
	88775698	-6.68		57984092	-7.454
	20046446	-6.641		59164169	-7.422
	20046441	-6.588		118439243	-7.411
	88775689	-6.584		22052964	-7.398
	58091325	-6.571		145769617	-7.385
	135788852	-6.56		145769617	-7.351
	58789709	-6.5		57984098	-7.25
	370099	-6.466		141635597	-7.228
	20008931	-6.456		88571805	-7.099
	20046342	-6.418		58106098	-7.012
	20046347	-6.383		49820588	-6.925
	86576527	-6.382		58106098	-6.792
	53761406	-6.35		123903043	-6.757
	17892244	-6.321		138248669	-6.683
	54600747	-6.292		57984096	-6.672
	136144399	-6.233		118439246	-6.481
	58789710	-6.182		138304412	-6.432
	13660947	-6.136		90291972	-6.429
	20008936	-6.067		130232707	-6.402
	23335938	-6.022		138242025	-6.31
	71379760	-5.989		122692057	-6.253
	3645460	-5.8		122692057	-6.187
	88775698	-5.754		57984072	-6.058
	135788851	-5.581		138247726	-6.02
	20044467	-5.544		11766183	-6
	17892244	-5.52		123807497	-5.581
	117862020	-5.451		25191342	-5.432
	100964010	-5.432		53384419	-5.05
	20009036	-5.199		130198279	-4.436
	54202739	-4.498

### Sheet: HIVgp120
	Suramin Analogs			Heparin Analogs
	CID	Docking Score		CID	Docking Score
	20046446	-9.695		123377435	-9.097
	20046441	-9.282		123377435	-8.447
	20046347	-8.235		130198279	-8.356
	20046446	-8.073		123750731	-8.228
	20044467	-8.033		118439282	-8.187
	20044462	-7.969		123377435	-8.087
	20046446	-7.707		145769616	-8.032
	20046441	-7.664		123822713	-7.98
	20006951	-7.649		123822713	-7.924
	20044467	-7.425		145769612	-7.859
	71379811	-7.411		91858018	-7.774
	71379751	-7.407		145769616	-7.589
	20009036	-7.374		145769611	-7.579
	20008936	-7.364		145769617	-7.523
	20046342	-7.315		89309839	-7.508
	20009036	-7.295		24984924	-7.377
	20044467	-7.277		145769617	-7.307
	20046441	-7.228		140927651	-7.146
	20046441	-7.195		123822713	-7.113
	20008936	-7.189		53447380	-7.099
	20044467	-7.172		139394343	-7.04
	71379804	-7.143		145344226	-7.02
	20006951	-7.141		21363445	-6.949
	20044467	-7.138		139394344	-6.903
	20044462	-7.133		123377435	-6.864
	20046347	-7.023		139394348	-6.858
	17892244	-7.005		123377435	-6.811
	71379766	-6.957		118439750	-6.688
	20044367	-6.924		118439942	-6.681
	20044462	-6.905		91848369	-6.663
	20006951	-6.89		118439750	-6.621
	20007046	-6.84		145769617	-6.611
	71379810	-6.828		70916195	-6.609
	20046342	-6.799		46906103	-6.603
	20046446	-6.745		46906103	-6.603
	20044467	-6.74		59330686	-6.481
	20044462	-6.727		133587484	-6.402
	20046446	-6.71		130198279	-6.388
	20008936	-6.623		24759	-6.385
	20046342	-6.574		130198279	-6.339
	20007051	-6.548		53384419	-6.315
	17892244	-6.469		122542969	-6.312
	20006951	-6.437		118439750	-6.303
	20046347	-6.381		91972150	-6.224
	20046342	-6.371		91972150	-6.224
	20046446	-6.333		123903043	-6.206
	20009036	-6.324		24984924	-6.157
	20006951	-6.302		146017904	-6.142
	136650873	-6.281		145202976	-6.126
	20046441	-6.203		124133247	-6.068
	20046342	-6.157		145344226	-6.056
	10283618	-6.154		123822713	-6.042
	20044367	-6.146		91972150	-6.02
	136144399	-6.097		91972150	-6.02
	20009031	-6.092		118439285	-6.017
	20044462	-6.047		141635601	-5.978
	17892244	-6.023		139394347	-5.897
	144827050	-6.022		145344226	-5.885
	20044367	-6.02		139394343	-5.843
	20008936	-5.997		91855056	-5.776
	71379781	-5.907		145202976	-5.675
	17892244	-5.886		89059769	-5.673
	20007046	-5.883		146037100	-5.656
	20008936	-5.846		123903043	-5.635
	20009031	-5.84		10556082	-5.612
	20008936	-5.748		122542969	-5.522
	20044362	-5.704		75110652	-5.519
	20009031	-5.653		145344226	-5.513
	141868167	-5.645		130198099	-5.503
	20046441	-5.622		453617	-5.469
	135714454	-5.601		57984072	-5.453
	20044362	-5.504		91854028	-5.451
	135855771	-5.476		133587484	-5.319
	20044367	-5.476		89059768	-5.309
	20046441	-5.445		122542969	-5.263
	137199668	-5.417		139394343	-5.256
	10327457	-5.311		89059768	-5.214
	20044467	-5.205		139394343	-5.128
	144827064	-5.18		145344226	-5.087
	20006951	-5.144		90121130	-4.994
	17892244	-5.078		122542969	-4.936
	20044462	-5.042		145202976	-4.901
	135796516	-4.952		59330682	-4.744
	145275998	-4.872		91862913	-4.723
	20006951	-4.818		133587484	-4.657
	144827102	-4.791		123707809	-4.597
	145275986	-4.781		134578928	-4.584
	145275985	-4.76		75110652	-4.523
	136132804	-4.729		59245364	-4.394
	136657007	-4.673		118439942	-4.385
	20008936	-4.544		140551448	-4.301
	20044362	-4.491		59330690	-4.243
	20044462	-4.448		123807497	-3.941
	90159	-4.42		118439285	-3.81
	135626941	-4.309		123707809	-2.853
	135714453	-4.23
	136144399	-4.225
	136967501	-4.113
	20009036	-4.098
	135714450	-4.095

### Sheet: Bunyavirus Capsid
	Suramin Analogs			Heparin Analogs
	CID	Docking Score		CID	Docking Score
	3645460	-10.711		91862102	-10.792
	125032973	-10.711		57984119	-10.485
	54077393	-9.489		58106098	-9.792
	3645460	-9.357		772	-9.702
	86576527	-9.345		145769611	-9.635
	53761406	-9.325		772	-9.559
	23332450	-9.308		145769612	-9.532
	54460062	-9.304		129176649	-9.521
	54282040	-9.293		121232981	-9.489
	5361	-9.269		130198099	-9.442
	51037582	-9.252		92044406	-9.294
	53875413	-9.211		44344879	-9.22
	54077393	-9.096		145769611	-9.194
	54208155	-9.06		89113831	-9.19
	54484026	-9.024		129176649	-9.141
	88775689	-9.024		92132326	-9.138
	451869	-8.951		91854561	-9.136
	86576553	-8.948		134128285	-9.121
	23332450	-8.945		57984092	-9.061
	3645460	-8.933		772	-9.042
	53870662	-8.926		10953023	-9.035
	54077393	-8.894		10975004	-9.035
	16760580	-8.884		44611134	-9.026
	21053568	-8.871		772	-9.006
	53870817	-8.766		60126339	-9.005
	20046446	-8.762		57984098	-9.001
	21326109	-8.738		91860644	-8.983
	58625745	-8.716		10844145	-8.982
	54208155	-8.657		90291972	-8.949
	16760581	-8.636		59324415	-8.925
	88775698	-8.616		57984099	-8.916
	58625746	-8.614		118910911	-8.795
	20046446	-8.594		772	-8.795
	136610971	-8.565		57984072	-8.787
	122393961	-8.565		42609008	-8.752
	58868692	-8.524		89059741	-8.727
	53946823	-8.523		57984073	-8.664
	54460062	-8.522		91855000	-8.66
	90661151	-8.509		91859318	-8.66
	23332450	-8.504		101181192	-8.614
	25200060	-8.5		10395819	-8.583
	54225859	-8.495		57984093	-8.571
	53946823	-8.469		59476901	-8.555
	53761406	-8.448		57984092	-8.551
	53761406	-8.43		91846555	-8.528
	6331047	-8.417		91846939	-8.525
	90488883	-8.357		140550759	-8.509
	54608774	-8.348		24728612	-8.498
	20312709	-8.334		88571807	-8.486
	51037382	-8.327		76043521	-8.484
	13660943	-8.301		126570748	-8.457
	20009031	-8.272		57984073	-8.441
	71695797	-8.264		145769612	-8.389
	13660946	-8.25		57984093	-8.348
	20046446	-8.232		90291972	-8.313
	139965675	-8.22		126570748	-8.292
	4466	-8.21		91855713	-8.281
	145275995	-8.203		118439248	-8.221
	54077393	-8.2		57984096	-8.22
	53946823	-8.117		118439245	-8.163
	58187266	-8.105		57984093	-8.161
	101915407	-8.104		118439245	-8.075
	21432872	-8.073		138242025	-8.074
	451431	-8.046		141635601	-8.058
	138395884	-8.026		57984093	-8.032
	3005644	-8.013		57984119	-8.029
	54208155	-7.981		91098043	-8.011
	6330745	-7.961		118439251	-8.008
	56951859	-7.94		60126340	-8.003
	51037581	-7.895		89113831	-7.996
	54600815	-7.873		57984098	-7.989
	131850944	-7.857		57984097	-7.988
	20009031	-7.798		57984119	-7.983
	20046441	-7.792		57984073	-7.977
	21053626	-7.747		118439243	-7.904
	124203953	-7.685		118439251	-7.891
	3315620	-7.682		134128285	-7.88
	136641721	-7.676		453617	-7.829
	17892244	-7.666		59228874	-7.8
	86576157	-7.627		89309839	-7.798
	13660948	-7.62		92132327	-7.734
	136144399	-7.61		130198099	-7.726
	135215193	-7.595		58106099	-7.576
	134814454	-7.59		57984072	-7.554
	408329	-7.435		57984098	-7.509
	71379810	-7.428		57984113	-7.458
	23335938	-7.309		129176649	-7.367
	20044462	-7.247		57984073	-7.363
	20044467	-7.225		130198099	-7.232
	59874606	-7.209		57984072	-7.043
	76900317	-6.968		134214399	-7.015
	21326129	-6.752		57984073	-6.929
	131882952	-6.702		123807497	-6.902
	145275936	-6.573		89309839	-6.79
	358000	-6.305		56661310	-6.781
	3645460	-6.168		21363445	-6.727
	20046342	-5.852		126571146	-6.616
	130388531	-5.582		91038699	-6.21
	126970681	-4.823		126707697	-5.981

### Sheet: Norovirus-RdRp
	Suramin Analogs			Heparin Analogs
	CID	Docking Score		CID	Docking Score
	3645460	-11.461		91855351	-11.042
	76900317	-11.3		117842522	-10.701
	76900317	-11.183		10630362	-10.69
	76900317	-11.024		118439251	-10.553
	53870817	-10.996		118439244	-10.551
	130388531	-10.597		118439251	-10.521
	6093160	-10.507		57984113	-10.478
	130388531	-10.445		118439244	-10.441
	130388531	-10.354		118439245	-10.332
	54225859	-10.353		118439241	-10.279
	130388531	-10.3		118910911	-10.22
	10010648	-10.294		91861923	-10.206
	136672911	-10.254		92044406	-10.151
	58789709	-10.2		772	-10.15
	130388531	-10.129		11320610	-10.075
	3645460	-10.12		129176649	-10.068
	130388531	-9.985		145712433	-10.05
	54077393	-9.879		140693483	-10.035
	136967510	-9.856		129176649	-10.032
	53875413	-9.844		25121195	-9.978
	53875413	-9.84		122692067	-9.919
	54598754	-9.812		57984113	-9.918
	130388531	-9.804		118439244	-9.89
	53870662	-9.745		117842522	-9.874
	3645460	-9.719		91845952	-9.851
	54484026	-9.661		59476901	-9.839
	3645460	-9.578		118439244	-9.837
	3645460	-9.463		57984114	-9.835
	54077393	-9.462		140693483	-9.811
	76900317	-9.438		118439248	-9.79
	17892244	-9.366		57984113	-9.762
	3645460	-9.313		42609008	-9.759
	11332101	-9.265		118439248	-9.75
	54225859	-9.244		92042802	-9.738
	23332466	-9.232		92042803	-9.734
	20046441	-9.166		140693483	-9.717
	3645460	-9.127		118439245	-9.669
	125032973	-9.127		92042803	-9.661
	20044367	-9.108		118910911	-9.647
	53761406	-9.072		129176649	-9.601
	20007051	-9.059		118439251	-9.586
	20044467	-9.013		118439246	-9.514
	53870817	-8.996		101732833	-9.422
	20046446	-8.982		92044406	-9.41
	20046441	-8.937		91861932	-9.384
	86736075	-8.915		57984114	-9.359
	10395049	-8.903		49820588	-9.316
	6331062	-8.866		118439241	-9.302
	20009036	-8.864		102028039	-9.272
	71379764	-8.816		102228989	-9.27
	53946823	-8.801		772	-9.262
	21053626	-8.796		91860197	-9.253
	23332450	-8.78		118439245	-9.242
	53875413	-8.744		123377435	-9.212
	451431	-8.741		772	-9.192
	71311907	-8.708		140693483	-9.138
	20044467	-8.686		88571804	-9.132
	54208155	-8.681		59324415	-9.126
	16760580	-8.661		130198099	-9.122
	58625745	-8.656		146016817	-9.074
	124203953	-8.62		59324415	-9.038
	6331047	-8.614		140693476	-9.037
	20009031	-8.599		118439244	-8.98
	3005644	-8.597		772	-8.975
	53761406	-8.581		139394314	-8.915
	20007046	-8.567		71586440	-8.914
	4465	-8.535		101537196	-8.898
	58091292	-8.509		14633445	-8.883
	25200060	-8.481		140693483	-8.841
	53249227	-8.471		89756729	-8.84
	20046347	-8.468		57984113	-8.825
	20044467	-8.467		91858330	-8.808
	20312709	-8.464		123377435	-8.787
	10011771	-8.419		57984113	-8.773
	21053568	-8.403		118439245	-8.688
	86576180	-8.401		118439248	-8.665
	88775698	-8.396		118439248	-8.647
	20044462	-8.379		129176649	-8.615
	71379760	-8.377		91098043	-8.591
	10396643	-8.355		123377435	-8.432
	4466	-8.219		772	-8.411
	17892244	-8.195		89059765	-8.358
	53761406	-8.169		57984072	-8.258
	90661354	-8.168		56661310	-8.255
	135714494	-8.155		134578928	-8.25
	20009031	-8.15		118439245	-8.237
	58868692	-8.141		122692057	-8.235
	20046441	-8.123		117842522	-8.182
	135499185	-8.121		141635597	-8.089
	71379809	-8.116		91849756	-8.065
	20009031	-8.033		118439713	-8.015
	54608773	-7.999		44345231	-8.012
	3645460	-7.9		138248669	-7.832
	20046446	-7.668		118439248	-7.813
	13660948	-7.591		10395819	-7.771
	17892244	-7.582		138228253	-6.839
	20046446	-7.576		130232707	-6.615
	71433548	-7.285		130198279	-6.568
	10011772	-6.834		89149126	-5.335
	56951861	-6.083

### Sheet: SARS-CoV-2 RdRp
	Suramin Analogs			Heparin Analogs
	CID	Docking Score		CID	Docking Score
	130388531	-10.944		71586046	-11.472
	3645460	-10.675		59228874	-10.689
	130388531	-10.202		59164169	-10.004
	137262334	-10.139		101374486	-9.94
	76900317	-9.993		126570748	-9.9
	53875413	-9.951		59164169	-9.884
	3645460	-9.91		11622197	-9.466
	54225859	-9.633		59228874	-9.463
	130388531	-9.38		145769616	-9.448
	54077393	-9.351		11679631	-9.362
	130388531	-9.341		76043521	-9.323
	137262333	-9.269		123377435	-9.297
	53740462	-9.25		59228874	-9.291
	53740462	-9.064		59164169	-9.264
	3645460	-9.045		145769616	-9.169
	10235480	-9.021		71586046	-9.134
	53870662	-8.877		117842522	-9.113
	3645460	-8.833		69884855	-9.067
	91900207	-8.81		130198279	-9.037
	3645460	-8.786		59164169	-8.981
	54208155	-8.781		10102243	-8.956
	53946823	-8.778		123822713	-8.956
	88775689	-8.752		133554163	-8.893
	53870817	-8.733		91853341	-8.888
	130388531	-8.66		24984924	-8.858
	76900317	-8.656		24984924	-8.845
	130388531	-8.585		126570748	-8.844
	3645460	-8.582		123822713	-8.823
	136171020	-8.522		123822713	-8.799
	25200060	-8.517		59164169	-8.778
	136703913	-8.512		126570748	-8.725
	16201339	-8.499		126570748	-8.686
	117862029	-8.464		102213865	-8.669
	23332450	-8.453		24984924	-8.639
	54077393	-8.41		59228874	-8.574
	130388531	-8.393		90429819	-8.561
	130388531	-8.357		24984925	-8.555
	16760669	-8.338		59228874	-8.497
	3645460	-8.334		59164169	-8.436
	54282040	-8.306		59164169	-8.424
	23332450	-8.292		59164169	-8.398
	76900317	-8.286		59928201	-8.389
	4466	-8.282		140927651	-8.356
	58789710	-8.252		140927651	-8.337
	51038022	-8.24		24999438	-8.29
	54460062	-8.228		126571146	-8.286
	6331047	-8.216		59928201	-8.278
	130388531	-8.176		11542458	-8.277
	53761406	-8.146		145769617	-8.273
	23332466	-8.136		145769617	-8.238
	59874606	-8.1		145769612	-8.217
	86576157	-8.086		145769617	-8.216
	51037582	-8.068		126570748	-8.198
	53946823	-8.052		123377435	-8.193
	58241244	-8.05		90429873	-8.192
	56951859	-8.02		145769616	-8.139
	76900317	-7.997		89756729	-8.091
	54202739	-7.972		102213865	-8.091
	71695797	-7.955		145769616	-8.059
	44297447	-7.952		130198279	-8.015
	58868692	-7.941		118705429	-7.947
	53875413	-7.932		117991942	-7.945
	53761406	-7.88		126571146	-7.886
	71379766	-7.876		141635598	-7.884
	3315620	-7.875		145769617	-7.862
	4223726	-7.874		126570748	-7.762
	3645460	-7.852		126570748	-7.76
	3315	-7.835		118797283	-7.74
	131711298	-7.824		90121130	-7.721
	58091348	-7.816		59167311	-7.72
	451437	-7.808		123750731	-7.683
	21326113	-7.796		141635598	-7.677
	3645460	-7.79		123750731	-7.657
	86576180	-7.683		140927651	-7.584
	58625743	-7.645		69884855	-7.536
	20046446	-7.645		90429819	-7.52
	131843523	-7.645		90429873	-7.484
	136132804	-7.639		91858427	-7.473
	20044367	-7.63		11182261	-7.437
	20046446	-7.607		141635597	-7.371
	58091293	-7.597		141635598	-7.344
	58868693	-7.577		146017865	-7.343
	90488764	-7.541		141635598	-7.318
	3645460	-7.53		70916195	-7.292
	59441545	-7.479		453618	-7.27
	135499186	-7.458		141635601	-7.218
	20009036	-7.454		141635597	-7.194
	51037382	-7.296		145769611	-7.159
	86736075	-7.229		146017865	-7.112
	20009036	-7.122		134578928	-7.1
	71379806	-7.117		145769616	-7.056
	16760668	-7.085		137482906	-7.045
	6331046	-7.027		21252269	-6.946
	51037581	-6.509		60026173	-6.932
	451438	-6.346		123707809	-6.902
	20380051	-6.104		137482906	-6.87
	134814454	-5.896		101618484	-6.77
	51037383	-5.731		24984924	-6.758
	86576526	-5.554		141635598	-6.163
	126970681	-4.27

### Sheet: SARS-Cov_2 Capsid
	Suramin Analogs			Heparin Analogs
	CID	Docking Score		CID	Docking Score
	3645460	-7.893		57984096	-10.133
	21053626	-7.527		57984092	-9.491
	3645460	-7.523		118439245	-9.49
	10283618	-7.445		118439248	-9.059
	136165952	-7.276		130198099	-9.012
	135499186	-7.078		126570748	-8.855
	135788852	-6.979		118439245	-8.83
	140648197	-6.881		56927984	-8.688
	20009036	-6.868		57984096	-8.675
	76900317	-6.815		118439245	-8.645
	144827101	-6.777		118439245	-8.64
	20046441	-6.719		134128285	-8.606
	145275998	-6.694		57984119	-8.582
	136644835	-6.666		57984120	-8.553
	136612800	-6.646		118439248	-8.537
	144827102	-6.602		118439248	-8.496
	135962521	-6.56		118439245	-8.428
	71695797	-6.553		118439245	-8.41
	3645460	-6.537		118439248	-8.353
	21053568	-6.501		60126339	-8.351
	20046446	-6.463		118439245	-8.323
	16760580	-6.453		146017341	-8.294
	3645460	-6.444		118439245	-8.276
	136814792	-6.426		129176649	-8.252
	76900317	-6.403		10102243	-8.245
	136610971	-6.385		57984120	-8.239
	407699	-6.383		57984099	-8.159
	137285173	-6.346		59324415	-8.152
	58868693	-6.331		118439245	-8.085
	135974880	-6.328		118439251	-7.999
	135971186	-6.32		91846226	-7.987
	58868692	-6.245		57984097	-7.919
	137285174	-6.239		130198099	-7.835
	136449247	-6.233		118439241	-7.793
	136165951	-6.215		129176649	-7.776
	76900317	-6.188		57984072	-7.775
	136967510	-6.177		118439245	-7.77
	20046446	-6.134		57984120	-7.724
	136638477	-6.129		91862707	-7.718
	101915407	-6.027		118910911	-7.715
	142625488	-6.003		57984092	-7.702
	137285174	-5.998		134214399	-7.685
	370101	-5.992		57984099	-7.681
	20009036	-5.982		118439251	-7.679
	23653253	-5.974		134214399	-7.644
	136151024	-5.958		118439251	-7.642
	136638325	-5.954		57984093	-7.596
	135714503	-5.953		140693476	-7.546
	20046347	-5.933		57984098	-7.499
	20009031	-5.919		59476901	-7.487
	136610975	-5.917		58106099	-7.479
	17892244	-5.899		126570748	-7.441
	145843708	-5.887		57984093	-7.414
	144827064	-5.884		91859009	-7.391
	20007046	-5.787		57984072	-7.363
	135714494	-5.729		91860644	-7.347
	135627068	-5.691		57984093	-7.309
	20044467	-5.687		89113831	-7.248
	20046347	-5.687		44344879	-7.222
	136054076	-5.683		5497114	-7.14
	17892244	-5.654		10975004	-7.14
	144827050	-5.649		145769617	-7.107
	56951859	-5.615		102477929	-7.085
	138395776	-5.607		118910911	-7.081
	20046446	-5.554		57984072	-7.053
	121464484	-5.549		145769611	-7.052
	137262333	-5.502		118910911	-7.006
	3645460	-5.499		118439244	-6.981
	25200060	-5.457		126571146	-6.976
	71379793	-5.426		140693476	-6.969
	21432866	-5.424		57984096	-6.969
	145275985	-5.399		134578928	-6.905
	143317497	-5.392		71298093	-6.884
	90159	-5.348		59928148	-6.834
	135979716	-5.334		58106099	-6.801
	20009031	-5.277		9942109	-6.744
	20044467	-5.173		78394133	-6.738
	20007051	-5.157		71187967	-6.716
	136144399	-5.148		57984120	-6.69
	20046446	-5.119		772	-6.673
	20044467	-5.092		10057419	-6.665
	136638313	-4.986		59476901	-6.482
	71379810	-4.959		11542458	-6.376
	88686589	-4.946		118910911	-6.346
	136084214	-4.928		118439243	-6.311
	136596735	-4.92		145769617	-6.299
	20006951	-4.92		44344879	-6.2
	20008936	-4.914		129176649	-6.128
	71379804	-4.859		118439243	-6.108
	143317546	-4.783		118439713	-6.035
	17892244	-4.763		118439244	-5.99
	136110855	-4.744		126707697	-5.949
	135714453	-4.71		90429873	-5.909
	20044467	-4.453		91860202	-5.477
	20046347	-4.328		56661310	-5.456
	58091300	-4.178		57984120	-5.432
	20046446	-3.859		92044406	-4.941
	20009031	-3.73		89386100	-3.397
	90661354	-3.669
	54608774	-3.659
